# Taxometer: Improving taxonomic classification of metagenomics contigs

**DOI:** 10.1101/2023.11.23.568413

**Authors:** Svetlana Kutuzova, Mads Nielsen, Pau Piera, Jakob Nybo Nissen, Simon Rasmussen

## Abstract

For taxonomy based classification of metagenomics assembled contigs, current methods use sequence similarity to identify their most likely taxonomy. However, in the related field of metagenomics binning contigs are routinely clustered using information from both the contig sequences and their abundance. We introduce Taxometer, a neural network based method that improves the annotations and estimates the quality of any taxonomic classifier by combining contig abundance profiles and tetra-nucleotide frequencies. When applied to five short-read CAMI2 datasets, it increased the average share of correct species-level contig annotations of the MMSeqs2 tool from 66.6% to 86.2% and reduced the share of wrong species-level annotations in the CAMI2 Rhizosphere dataset two-fold on average for Metabuli, Centrifuge, and Kraken2. Finally, we applied Taxometer to two complex long-read metagenomics data sets for benchmarking taxonomic classifiers. Taxometer is available as open-source software and can enhance any taxonomic annotation of metagenomic contigs.
