## Supplementary Data for "Taxometer: Improving taxonomic classification of metagenomics contigs"

### Sheet: Supplementary Table 1. CAMI2 - 
Supplementary Table 1. Number of correct, incorrect and missing labels before and after Taxometer, CAMI2 Airways dataset, score threshold 0.95
Taxonomic level	Annotation source	correct	incorrect	missing	correct after Taxometer	incorrect after Taxometer	missing after Taxometer
Species	MMSeqs2	106740	14893	56021	136221	21599	19834
Species	Metabuli	162132	14083	1439	162383	14517	754
Species	Centrifuge	164524	11037	2093	158226	5633	13795
Species	Kraken2	168489	2424	6741	168736	1960	6958
Genus	MMSeqs2	163269	1276	13109	173185	2061	2408
Genus	Metabuli	174718	1893	1043	175379	2073	202
Genus	Centrifuge	173086	3336	1232	169740	1990	5924
Genus	Kraken2	174291	728	2635	176172	725	757
Family	MMSeqs2	170111	662	6881	175503	971	1180
Family	Metabuli	176505	639	510	176805	713	136
Family	Centrifuge	174984	1833	837	174005	1297	2352
Family	Kraken2	175120	58	2476	177217	68	369
Order	MMSeqs2	171971	574	5109	176000	771	883
Order	Metabuli	176895	370	389	177143	422	89
Order	Centrifuge	175284	1604	766	174447	1177	2030
Order	Kraken2	175175	48	2431	177353	54	247
Class	MMSeqs2	175309	324	2021	176886	382	386
Class	Metabuli	176096	1430	128	176200	1441	13
Class	Centrifuge	175984	976	694	175711	770	1173
Class	Kraken2	175211	37	2406	177470	36	148
Phylum	MMSeqs2	175534	303	1817	176939	350	365
Phylum	Metabuli	177532	5	117	177625	16	13
Phylum	Centrifuge	176211	785	658	176166	653	835
Phylum	Kraken2	175251	23	2380	177565	22	67
Domain	MMSeqs2	177363	13	278	177652	2	0
Domain	Metabuli	177537	0	117	177654	0	0
Domain	Centrifuge	176602	538	514	176805	412	437
Domain	Kraken2	175256	20	2378	177624	19	11

### Sheet: Supplementary Table 2. CAMI2 - 
Supplementary Table 2. Number of correct, incorrect and missing labels before and after Taxometer, CAMI2 Skin dataset, score threshold 0.95
Taxonomic level	Annotation source	correct	incorrect	missing	correct after Taxometer	incorrect after Taxometer	missing after Taxometer
Species	MMSeqs2	103480	11796	51237	133068	15571	17874
Species	Metabuli	161608	3557	1348	161547	3967	999
Species	Centrifuge	156809	8016	1688	147640	4024	14849
Species	Kraken2	162172	772	3569	158330	508	7675
Genus	MMSeqs2	153793	1131	11589	162391	1783	2339
Genus	Metabuli	164661	1039	813	165161	1258	94
Genus	Centrifuge	163443	1773	1297	162269	1547	2697
Genus	Kraken2	163908	134	2471	165606	161	746
Family	MMSeqs2	159648	529	6336	164618	860	1035
Family	Metabuli	164566	1404	543	164928	1525	60
Family	Centrifuge	163768	1765	980	163077	1513	1923
Family	Kraken2	163995	94	2424	166042	89	382
Order	MMSeqs2	161817	436	4260	165114	631	768
Order	Metabuli	165806	268	439	166106	355	52
Order	Centrifuge	163984	1632	897	163421	1416	1676
Order	Kraken2	164041	100	2372	166157	86	270
Class	MMSeqs2	164358	293	1862	165735	321	457
Class	Metabuli	165360	944	209	165495	983	35
Class	Centrifuge	164353	1319	841	164037	1182	1294
Class	Kraken2	164075	84	2354	166229	76	208
Phylum	MMSeqs2	164657	259	1597	165807	283	423
Phylum	Metabuli	166193	126	194	166315	163	35
Phylum	Centrifuge	164715	1014	784	164486	887	1140
Phylum	Kraken2	164158	49	2306	166370	41	102
Domain	MMSeqs2	166329	10	174	166513	0	0
Domain	Metabuli	166319	0	194	166513	0	0
Domain	Centrifuge	165402	510	601	165555	369	589
Domain	Kraken2	164163	49	2301	166445	40	28

### Sheet: Supplementary Table 3. CAMI2 - 
Supplementary Table 3. Number of correct, incorrect and missing labels before and after Taxometer, CAMI2 Oral dataset, score threshold 0.95
Taxonomic level	Annotation source	correct	incorrect	missing	correct after Taxometer	incorrect after Taxometer	missing after Taxometer
Species	MMSeqs2	122583	13018	64986	164479	16620	19488
Species	Metabuli	190897	8158	1532	191242	8638	707
Species	Centrifuge	192487	6666	1434	185177	3874	11536
Species	Kraken2	196026	2566	1995	192130	1632	6825
Genus	MMSeqs2	187042	1401	12144	196400	2320	1867
Genus	Metabuli	197039	2879	669	197369	3111	107
Genus	Centrifuge	197018	2466	1103	196566	1555	2466
Genus	Kraken2	198852	399	1336	199339	434	814
Family	MMSeqs2	192804	754	7029	198411	1211	965
Family	Metabuli	197772	2361	454	198013	2492	82
Family	Centrifuge	198495	1151	941	198243	1042	1302
Family	Kraken2	199205	206	1176	199915	209	463
Order	MMSeqs2	195640	535	4412	199185	820	582
Order	Metabuli	199675	527	385	199886	631	70
Order	Centrifuge	198749	1066	772	198579	990	1018
Order	Kraken2	199295	170	1122	200052	177	358
Class	MMSeqs2	197868	399	2320	199659	531	397
Class	Metabuli	199938	329	320	200159	376	52
Class	Centrifuge	198894	937	756	198753	869	965
Class	Kraken2	199300	168	1119	200056	176	355
Phylum	MMSeqs2	198024	402	2161	199680	521	386
Phylum	Metabuli	199941	326	320	200162	373	52
Phylum	Centrifuge	199115	736	736	199065	669	853
Phylum	Kraken2	199419	94	1074	200265	94	228
Domain	MMSeqs2	200342	21	224	200585	2	0
Domain	Metabuli	200267	0	320	200587	0	0
Domain	Centrifuge	199540	449	598	199850	386	351
Domain	Kraken2	199514	38	1035	200537	33	17

### Sheet: Supplementary Table 4. CAMI2 - 
Supplementary Table 4. Number of correct, incorrect and missing labels before and after Taxometer, CAMI2 Gastrointestinal dataset, score threshold 0.95
Taxonomic level	Annotation source	correct	incorrect	missing	correct after Taxometer	incorrect after Taxometer	missing after Taxometer
Species	MMSeqs2	56002	4782	20454	70451	5374	5413
Species	Metabuli	73294	7096	848	73602	7297	339
Species	Centrifuge	78682	1974	582	77946	1421	1871
Species	Kraken2	78989	788	1461	78163	638	2437
Genus	MMSeqs2	72267	885	8086	79110	961	1167
Genus	Metabuli	78883	1732	623	79183	1915	140
Genus	Centrifuge	80835	311	92	80658	208	372
Genus	Kraken2	81061	69	108	81050	73	115
Family	MMSeqs2	78034	227	2977	80719	288	231
Family	Metabuli	79995	940	303	80191	995	52
Family	Centrifuge	81090	83	65	81061	60	117
Family	Kraken2	81140	21	77	81160	23	55
Order	MMSeqs2	79091	196	1951	80844	213	181
Order	Metabuli	80684	353	201	80801	398	39
Order	Centrifuge	81130	65	43	81100	39	99
Order	Kraken2	81179	10	49	81208	6	24
Class	MMSeqs2	79906	140	1192	80981	136	121
Class	Metabuli	80725	336	177	80840	365	33
Class	Centrifuge	81131	64	43	81101	38	99
Class	Kraken2	81179	10	49	81208	6	24
Phylum	MMSeqs2	80133	125	980	81017	119	102
Phylum	Metabuli	78332	2738	168	78362	2843	33
Phylum	Centrifuge	81146	50	42	81136	28	74
Phylum	Kraken2	81180	10	48	81213	6	19
Domain	MMSeqs2	81141	19	78	81237	1	0
Domain	Metabuli	81064	6	168	81231	6	1
Domain	Centrifuge	81172	28	38	81187	16	35
Domain	Kraken2	81182	9	47	81228	5	5

### Sheet: Supplementary Table 5. CAMI2 - 
Supplementary Table 5. Number of correct, incorrect and missing labels before and after Taxometer, CAMI2 Urogenital dataset, score threshold 0.95
Taxonomic level	Annotation source	correct	incorrect	missing	correct after Taxometer	incorrect after Taxometer	missing after Taxometer
Species	MMSeqs2	37530	3223	16480	48082	4633	4518
Species	Metabuli	56323	69	841	56719	269	245
Species	Centrifuge	53838	2501	894	52966	2205	2062
Species	Kraken2	55429	521	1283	54779	348	2106
Genus	MMSeqs2	51741	554	4938	55240	951	1042
Genus	Metabuli	56598	5	630	56993	158	82
Genus	Centrifuge	56417	621	195	56159	428	646
Genus	Kraken2	56577	492	164	56523	436	274
Family	MMSeqs2	55251	182	1800	56805	241	187
Family	Metabuli	57173	2	58	57219	11	3
Family	Centrifuge	56841	253	139	56770	174	289
Family	Kraken2	57147	8	78	57169	13	51
Order	MMSeqs2	55734	148	1351	56912	176	145
Order	Metabuli	57199	0	34	57223	8	2
Order	Centrifuge	56927	177	129	56896	132	205
Order	Kraken2	57155	6	72	57178	9	46
Class	MMSeqs2	56574	105	554	57033	104	96
Class	Metabuli	57210	0	23	57229	3	1
Class	Centrifuge	56984	125	124	56980	95	158
Class	Kraken2	57156	5	72	57189	7	37
Phylum	MMSeqs2	56692	91	450	57066	86	81
Phylum	Metabuli	57221	0	12	57233	0	0
Phylum	Centrifuge	57055	64	114	57112	53	68
Phylum	Kraken2	57167	2	64	57216	1	16
Domain	MMSeqs2	57123	19	91	57227	5	1
Domain	Metabuli	57221	0	12	57233	0	0
Domain	Centrifuge	57106	31	96	57191	28	14
Domain	Kraken2	57168	2	63	57227	1	5

### Sheet: Supplementary Table 6. CAMI2 - 
Supplementary Table 6. Number of correct, incorrect and missing labels before and after Taxometer, CAMI2 Marine dataset, score threshold 0.95
Taxonomic level	Annotation source	correct	incorrect	missing	correct after Taxometer	incorrect after Taxometer	missing after Taxometer
Species	MMSeqs2	164425	7088	37872	188366	7496	13523
Species	Metabuli	180905	26641	1839	176574	15928	16883
Species	Centrifuge	190387	13329	5669	176916	7763	24706
Species	Kraken2	201483	4410	3492	189360	6752	13273
Genus	MMSeqs2	193339	2037	14009	203377	2676	3332
Genus	Metabuli	203353	4589	1443	201342	2644	5399
Genus	Centrifuge	196446	7986	4953	183738	6970	18677
Genus	Kraken2	205427	932	3026	195071	5415	8899
Family	MMSeqs2	198773	1485	9127	204966	1864	2555
Family	Metabuli	206040	2291	1054	204983	1697	2705
Family	Centrifuge	197991	6715	4679	185504	7030	16851
Family	Kraken2	206184	436	2765	196667	5325	7393
Order	MMSeqs2	202413	1003	5969	206683	1201	1501
Order	Metabuli	207398	1186	801	206883	957	1545
Order	Centrifuge	199476	5757	4152	186539	6833	16013
Order	Kraken2	206698	349	2338	196817	5382	7186
Class	MMSeqs2	206239	515	2631	208152	594	639
Class	Metabuli	208076	626	683	208137	566	682
Class	Centrifuge	202539	2895	3951	191965	5658	11762
Class	Kraken2	206919	176	2290	197567	5511	6307
Phylum	MMSeqs2	206997	432	1956	208364	485	536
Phylum	Metabuli	208194	589	602	208264	503	618
Phylum	Centrifuge	203251	2339	3795	193798	5529	10058
Phylum	Kraken2	206981	168	2236	197648	5639	6098
Domain	MMSeqs2	208719	91	575	209265	48	72
Domain	Metabuli	208724	59	602	209135	132	118
Domain	Centrifuge	205197	682	3506	197806	11579	0
Domain	Kraken2	207117	69	2199	197806	11579	0

### Sheet: Supplementary Table 7. CAMI2 - 
Supplementary Table 7. Number of correct, incorrect and missing labels before and after Taxometer, CAMI2 Rhizosphere dataset, score threshold 0.95
Taxonomic level	Annotation source	correct	incorrect	missing	correct after Taxometer	incorrect after Taxometer	missing after Taxometer
Species	MMSeqs2	16351	1776	8660	21646	3491	1650
Species	Metabuli	16040	10073	674	15973	4121	6693
Species	Centrifuge	5769	18414	2604	5793	10597	10397
Species	Kraken2	15990	7684	3113	15906	3569	7312
Genus	MMSeqs2	24733	170	1884	26386	197	204
Genus	Metabuli	24343	2039	405	23794	1179	1814
Genus	Centrifuge	19579	5016	2192	16260	932	9595
Genus	Kraken2	22070	2120	2597	21383	903	4501
Family	MMSeqs2	25843	112	832	26525	119	143
Family	Metabuli	25399	1061	327	24852	780	1155
Family	Centrifuge	21139	3591	2057	18936	753	7098
Family	Kraken2	23010	1391	2386	22879	674	3234
Order	MMSeqs2	26132	79	576	26613	72	102
Order	Metabuli	25760	743	284	25445	571	771
Order	Centrifuge	21959	2838	1990	19783	665	6339			a	~
Order	Kraken2	23499	965	2323	23973	577	2237
Class	MMSeqs2	26559	44	184	26700	38	49
Class	Metabuli	26456	142	189	26520	121	146
Class	Centrifuge	22957	1952	1878	20559	581	5647
Class	Kraken2	24206	396	2185	25234	223	1330
Phylum	MMSeqs2	26632	24	131	26727	22	38
Phylum	Metabuli	26520	100	167	26602	90	95
Phylum	Centrifuge	23813	1219	1755	22942	401	3444
Phylum	Kraken2	24451	238	2098	25776	143	868
Domain	MMSeqs2	26746	4	37	26787	0	0
Domain	Metabuli	26617	3	167	26781	2	4
Domain	Centrifuge	25006	193	1588	26787	0	0
Domain	Kraken2	24811	16	1960	26787	0	0

### Sheet: Supplementary Table 8. Long-rea
Supplementary Table 8. Number of correct, incorrect and missing predictions of Taxometer, compared to classifer annotations, long-read human gut dataset, score threshold 0.5
Taxonomic level	Annotation source	True prediction	False prediction	No prediction	Missing annotation
Species	MMSeqs2	48169	8947	4488	62372
Species	Metabuli	43557	19760	48178	12481
Species	Centrifuge	19238	11733	64866	28139
Species	Kraken2	28768	13089	43581	38538
Genus	MMSeqs2	83685	6242	4201	29848
Genus	Metabuli	61249	18100	33510	11117
Genus	Centrifuge	24388	13927	65246	20415
Genus	Kraken2	38370	15262	39184	31160
Family	MMSeqs2	103266	3162	3675	13873
Family	Metabuli	91885	15070	10407	6614
Family	Centrifuge	41937	24203	38244	19592
Family	Kraken2	62135	20342	13610	27889
Order	MMSeqs2	108637	2491	3615	9233
Order	Metabuli	98404	14105	5695	5772
Order	Centrifuge	57049	26633	21539	18755
Order	Kraken2	78203	15118	4684	25971
Class	MMSeqs2	116650	1072	3763	2491
Class	Metabuli	110456	8573	863	4084
Class	Centrifuge	58795	27199	19848	18134
Class	Kraken2	79271	15520	4110	25075
Phylum	MMSeqs2	116741	1043	3758	2434
Phylum	Metabuli	110796	8437	782	3961
Phylum	Centrifuge	71690	24724	10785	16777
Phylum	Kraken2	86937	11896	1765	23378
Domain	MMSeqs2	119908	76	3945	47
Domain	Metabuli	119902	113	0	3961
Domain	Centrifuge	107088	4593	59	12236
Domain	Kraken2	103147	1122	1	19706

### Sheet: Supplementary Table 9. Long-rea
Supplementary Table 9. Number of correct, incorrect and missing predictions of Taxometer, compared to classifer annotations, long-read sludge dataset, score threshold 0.5
Taxonomic level	Annotation source	True prediction	False prediction	No prediction	Missing annotation
Species	MMSeqs2	46326	11000	11429	111447
Species	Metabuli	30189	26256	88148	35609
Species	Centrifuge	9579	9464	98372	62787
Species	Kraken2	13478	15007	57203	94514
Genus	MMSeqs2	72649	10324	13453	83776
Genus	Metabuli	39164	28527	82651	29860
Genus	Centrifuge	12686	10694	101788	55034
Genus	Kraken2	18284	17994	58220	85704
Family	MMSeqs2	95282	9511	15077	60332
Family	Metabuli	53734	30121	69570	26777
Family	Centrifuge	17764	14354	94845	53239
Family	Kraken2	28556	23272	45619	82755
Order	MMSeqs2	106273	9214	15638	49077
Order	Metabuli	67377	33215	54801	24809
Order	Centrifuge	31675	23433	73312	51782
Order	Kraken2	45975	27020	27472	79735
Class	MMSeqs2	127428	7303	16749	28722
Class	Metabuli	95462	36166	27519	21055
Class	Centrifuge	37077	25384	67291	50450
Class	Kraken2	51441	28251	23807	76703
Phylum	MMSeqs2	131420	7190	17128	24464
Phylum	Metabuli	102912	37530	20014	19746
Phylum	Centrifuge	54719	30127	47383	47973
Phylum	Kraken2	68561	26992	12545	72104
Domain	MMSeqs2	157622	2666	19602	312
Domain	Metabuli	158683	1773	0	19746
Domain	Centrifuge	129234	11496	455	39017
Domain	Kraken2	114469	3726	78	61929

### Sheet: Supplementary Table 10. Runtime
Supplementary Table 10. GPU and CPU runtimes for all datasets, MMseqs2 annotations
Dataset	Number of contigs	Number of species labels	GPU runtime (min)	CPU runtime (min)
CAMI2 – urogenital	57762	972	2.71	8.64
CAMI2 – oral	201563	2000	8.17	36.73
CAMI2 – skin	173927	2020	8.03	38.55
CAMI2 – airways	187685	2304	8.61	43.5
CAMI2 – gastrointestinal	81602	1174	2.58	8.76
CAMI2 – marine	438686	4732	28.47	114.05
CAMI2 – rhizosphere	300222	3059	11.71	62.15
Long-read – human gut	124021	3808	6.9	31.8
Long-read – sludge	180784	9856	27.67	128.4
